# Evolution of Human-specific Alleles Protecting Cognitive Function of Grandmothers

**DOI:** 10.1101/2021.11.26.470088

**Authors:** Sudeshna Saha, Naazneen Khan, Troy Comi, Andrea Verhagen, Aniruddha Sasmal, Sandra Diaz, Hai Yu, Xi Chen, Joshua M. Akey, Martin Frank, Pascal Gagneux, Ajit Varki

**Affiliations:** Departments of Medicine, Pathology, Anthropology and Cellular and Molecular Medicine, Center for Academic Research and Training in Anthropogeny and Glycobiology Research and Training Center, University of California San Diego, San Diego, California 92093, USA; Department of Genetics, Princeton University, Princeton, New Jersey 08544, USA; Department of Chemistry, University of California Davis, Davis, California 95616, USA; Biognos AB, Gothenburg, SE-402 74, Sweden

**Keywords:** Siglec3/CD33, pathogens, sialic acids, archaic genome, molecular dynamics simulation, phylogenetic analysis, menopause, grandmother

## Abstract

Late-onset Alzheimer’s Disease (LOAD) pathology is rare in our closest living evolutionary relatives (chimpanzees), which also express much lower microglial levels of CD33(Siglec-3)–a myelomonocytic receptor inhibiting innate immune reactivity by extracellular V-set domain recognition of sialic acid(Sia)-containing “self-associated molecular patterns” (SAMPs). We earlier showed that V-set domain-deficient *CD33*-variant allele, protective against LOAD, is derived and specific to hominin-lineage. We now report that *CD33* also harbors multiple hominin-specific V-set domain mutations and explore selection forces that may have favored such genomic changes. *N*-glycolylneuraminic acid (Neu5Gc), the preferred Sia-ligand of ancestral CD33 is absent in humans, due to hominin-specific, fixed loss-of-function mutation in CMAH, which generates CMP-Neu5Gc from its precursor, CMP-*N*-acetylneuraminic acid (Neu5Ac). Extensive mutational analysis and MD-simulations indicate that fixed change in amino acid 21 of hominin V-set domain and conformational changes related to His45 corrected for Neu5Gc-loss by switching to Neu5Ac-recognition. Considering immune-evasive “molecular mimicry” of SAMPs by pathogens, we found that human-specific pathogens *Neisseria gonorrhoeae* and Group B *Streptococcus* (affecting fertility and fetuses/neonates respectively) selectively bind huCD33 and this binding is significantly impacted by amino acid 21 modification. Alongside LOAD-protective *CD33* alleles, humans harbor additional, derived, population-universal, cognition-protective variants absent in “great ape” genomes. Interestingly, 11 of 13 SNPs in these human genes (including *CD33*), that protect the cognitive health of elderly populations, are not shared by genomes of archaic hominins: Neanderthals and Denisovans. Finally, we present a plausible evolutionary scenario to compile, correlate and comprehend existing knowledge about huCD33 evolution and suggest that grandmothering emerged in humans.
