## Supplemental File 1 for "Evolution of Human-specific Alleles Protecting Cognitive Function of Grandmothers"

### Sheet: Sheet1
Glycan Structure	huCD33M	CD33m	huR>A	huN20K	huF21I	huW22R	huA65P	huI66F	chCD33	chK20N	chI21F
GalβR2	37.5	143	36.75	83.75	9.75	23.75	13	22.75	36.75	3.75	29.75
GalβR1	18.5	25.75	25.75	41	3.25	9	3.75	9.25	20.25	0	76.75
Galβ-NH2	27.25	57.25	5.5	30	6	16	9.75	11.25	15.75	1.25	20.25
Galα3Galβ4GlcNAcβR1	29.25	64.75	5.25	120.25	4.5	12	5.25	11.75	18.75	4.75	29.25
Galβ3GalNAcαR1	15.25	45.75	10.75	33.25	4	8.25	15	10	44	5.5	32.25
Galβ3GalNAcβR1	23.25	92	9	38.5	4	10.25	19.75	9.5	11.5	0	50.5
Galβ3GlcNAcβR1	22.75	52.25	5	69	3.5	14.25	5.25	12	16.25	0	36
Galβ3(Fucα4)GlcNAcβR1	25.75	63.5	9.5	91.75	11	22.25	13.75	21.5	27.5	8.25	30
Galβ4Glcβ-NH2	27.5	68	9.25	47.5	5.25	17.75	12.5	12	49.25	6.25	34.75
Galβ4GlcβR1	36.5	98	37.75	54.25	9	20.75	12.5	11.75	22.25	6.25	23.5
Galβ4GlcβR2	6	48.75	3.25	22	2.25	4.75	6.75	5.75	8.5	0	10
Galβ4GlcNAcβR1	17	39	4.25	59	5	12.5	4.75	10.5	26.5	1.5	41.5
Galβ4GlcNAcβ3Galβ4GlcβR1	28.5	41.5	3.5	41.25	7.5	9.25	16.25	10.5	30	3.75	67.75
Galβ4GlcNAc6SβR1	25	111	8.5	51.5	4.75	17.25	18.25	18.5	15.75	1.75	20.25
(Fucα2)Galβ3(Fucα4)GlcNAcβR1	23.75	101	20.25	156.25	4.25	14.25	13.5	11.5	11.75	0	12.5
(GalNAcβ4)Galβ4GlcβR1	16.25	89	17	67	6.25	13.5	10.75	15.5	10.5	2.5	15
Gal6Sβ4(Fucα3)GlcNAcβR1	29	79.25	7.25	6296.25	10	23	20.25	31.25	15.5	1.25	33
Gal6Sβ4(Fucα3)GlcNAc6SβR1	51.75	84.5	5.75	8982.75	3.25	31.5	10.25	15.5	21.75	1.25	66.75
GalNAcαR1	21.75	47.75	9.25	40.75	3.75	13.75	66.5	13	27.75	6.25	25
Neu5Acα3GalβR1	336.5	84.75	12.25	2447.5	6.75	843.5	18.25	114.5	30.25	4.75	1596.5
Neu5Acα3Galβ3GalNAcαR1	268.25	82.5	5.75	3407.25	4.5	1189.75	24.25	88.25	23.5	1.25	1041.75
Neu5Acα3Galβ3GalNAcβR1	143	57.25	11.5	1166.75	8.25	676.25	22.25	53.5	20.25	0	1475.5
Neu5Acα3Galβ3GlcNAcβR1	142.25	143.75	31.75	1574	5.5	662	22.75	83.75	24.5	2.5	759.75
Neu5Acα3Galβ3GlcNAcβR1	117.25	112.25	19.25	2513.25	7.25	1458.25	14.75	61	18.5	3.25	1152.25
Neu5Acα3Galβ3GlcNAcβ3Galβ4GlcβR1	73.75	50.75	12.25	529.5	7.5	423.75	20.75	44	13.5	2.75	1420
Neu5Acα3Galβ3(Fucα4)GlcNAcβR1	54	57	8.25	212.25	5.5	93.75	17.5	13.75	28.5	7	503.5
Neu5Acα3Galβ4GlcβR3	253.75	51.75	16	820.75	4.25	235	16	33.75	29.75	7.5	1059
Neu5Acα3Galβ4GlcβR1	562.75	79.5	11.25	4360.5	2.25	1467.5	42.75	97.25	22.5	2.75	611.5
Neu5Acα3Galβ4GlcβR5	30.75	27.5	3.25	113.75	7.25	59	15.25	13.25	15.75	2.75	199
Neu5Acα3Galβ4GlcNAcβR1	63	53.5	5.5	329.25	3.5	127	21	24.75	26	5.5	490.25
Neu5Acα3Galβ4GlcNAcβR5	67.25	68	7	1013	5.5	194.5	32	48.25	18.75	0	563.25
Neu5Acα3Galβ4GlcNAcβ3Galβ4GlcβR1	27.5	29.25	3.75	115.5	2.5	49	9.5	14.75	22	1.5	452
Neu5Acα3Galβ4GlcNAc6SβR1	217	55.25	4	4005.75	8.5	1137.75	8	110.25	18.25	0	1128.25
Neu5Acα3Galβ4(Fucα3)GlcNAcβR1	59.25	46.25	9	74.5	2.75	36.5	17.5	17	14.75	2.5	217.25
Neu5Acα3Galβ4(Fucα3)GlcNAc6SβR1	242.5	85.75	3.75	1592	11.5	925.25	12.75	82.25	23	1.75	636.25
Neu5Acα3(β4GalNAc)Galβ4GlcβR1	1232	46.25	11.75	5000.75	5.25	2756.25	38.5	196.75	31	0	1463.5
Neu5Acα3Gal6Sβ4(Fucα3)GlcNAcβR1	12473.2	50.5	6.75	30680.2	5.75	9908.25	29.25	2456.75	13	2.5	2010
Neu5Acα3Gal6Sβ4(Fucα3)GlcNAc6SβR1	37059.8	101.75	14.5	27467.8	23.75	16520.8	47.75	6515.75	13.75	0	1083.75
Neu5Acα6GalβR1	159.5	65	11.5	1082	7.5	351.75	11.75	37.75	26.25	3.25	973.25
Neu5Acα6Galβ3GalNAcβR1	66.75	87	13.75	714.5	4	274.25	24	52.5	17.75	3	779.75
Neu5Acα6Galβ3GlcNAcβR1	132	96.25	10.75	1950	8.25	1005.25	31	125	34.25	6.25	2544.75
Neu5Acα6Galβ4GlcβR1	1221.25	75	9.75	2796.5	6.25	622.25	8.75	56.75	29	5.5	2227.5
Neu5Acα6Galβ4GlcβR5	303.75	22.75	7.5	1833.5	7.75	1537.5	36.75	92.5	27	2.5	3895.75
Neu5Acα6Galβ4GlcNAcβR1	476	46.25	11.5	3660.75	4.75	1716.5	43.5	141	44.25	1.25	2096
Neu5Acα6Galβ4GlcNAcβR5	282	37	5.5	2898.5	3	2230.25	110.75	140.5	17.25	2.5	6957
Neu5Acα6GalNAcαR1	334.5	75.75	17.25	2021	4.75	699.75	12.25	77.5	35.25	1.25	2649
Neu5Acα8Neu5Acα3Galβ4GlcβR4	38	47	12.5	1295.25	5.75	50	16.25	19.75	19.5	6.5	3419.5
Neu5Acα8Neu5Acα3Galβ4GlcβR1	19	32.5	5.5	82.75	2.5	32.75	59.5	15	26	1.25	2047.75
Neu5Acα8Neu5Acα3(β4GalNAc)Galβ4GlcβR1	18.25	36.25	3.5	195	8.25	38	16.5	13.5	17.25	9.5	2514.75
Neu5Acα8Neu5Acα6Galβ4GlcβR1	66	93.25	7.75	563.5	2.5	206.75	32.25	43.75	29.5	4.25	2612
Neu5Acα8Neu5Acα8Neu5Acα3Galβ4GlcβR1	317.5	63.75	12.25	3905.5	5.75	2062.5	221.5	218.5	15	1.5	7931.25
Neu5Acα8Neu5Acα8Neu5Acα3Galβ4GlcβR4	33.5	31.25	6	4854	10.75	68.75	11.25	13.25	41.5	8	3990
Neu5Acα8Neu5Gcα3Galβ4GlcβR1	52	77.25	7	254.25	6.25	121.75	32.5	24.5	24.25	7.5	2107.5
Neu5Acα8Neu5Gcα6Galβ4GlcβR1	56.75	81.25	13	249.5	7.5	101.75	34.25	26	48	8.25	910.25
Neu5Acα8Kdnα6Galβ4GlcβR1	13553	115.25	12.5	11151.8	35.25	7053.75	28.5	607.75	19.25	0	1900.5
Neu5Ac8Meα3Galβ4GlcβR1	15.25	74.75	18.25	68.5	10.25	11.75	7.25	9.75	37.75	8.5	35.5
Neu5Ac8Meα6Galβ4GlcβR1	38.75	72.75	10.25	108	6.5	19.5	12.5	11.25	15.75	163.5	24.5
Neu4,5Ac2α3Galβ3GalNAcαR1	205	35.5	5	2115	2.75	1137.75	19	62	15.75	41	6785.5
Neu4,5Ac2α3Galβ3GalNAcβR1	118	34.5	6.75	1276.25	4.5	444.25	45	53	8.5	2.25	1237
Neu4,5Ac2α-3Galβ3GlcNAcαR1	144.5	25	3.75	1771	5.5	1041.5	34.5	121.75	15	4.5	2410.5
Neu4,5Ac2α3Galβ3GlcNAcβR1	80.75	41.25	7	1547	6.5	531	23	382	20.25	5.5	1379.5
Neu4,5Ac2α3Galβ4GlcβR1	68.5	47.5	5.5	347.5	11.5	206.5	19.5	39	14	0	744.5
Neu4,5Ac2α3Galβ4GlcNAcβR1	58.25	129.75	10.25	1656.75	8.5	206.25	18.25	50.75	13.5	2.5	398.75
Neu4,5Ac2α3Galβ4GlcNAcβ3Galβ4GlcβR1	28.75	38.75	5.5	339.75	3.25	27.25	5.75	48.25	13.25	2.5	99
Neu5,9Ac2α3GalβR1	213.5	55.75	12	1207.75	4.5	401.75	13.75	58.75	24.5	0	751.75
Neu5,9Ac2α3Galβ3GalNAcαR1	301.25	54.5	21.25	2946.5	6	1041.5	17	70	28.25	0	1004
Neu5,9Ac2α3Galβ3GalNAcβR1	1660.5	46.25	7.25	925.25	4.5	257.5	20.25	37.75	13.25	3	1641.25
Neu5,9Ac2α3Galβ3GlcNAcβR1	141.75	55	82.25	1003.25	2.25	383.75	20.75	31.25	23.5	7	2249.25
Neu5,9Ac2α3Galβ3(Fucα4)GlcNAcβR1	11.75	55	10	74.25	7.75	19.75	12.25	10.25	14	3.5	47
Neu5,9Ac2α3Galβ4GlcβR1	39.75	49	9	96.5	4.5	44.5	11.5	16.75	20	5	165.75
Neu5,9Ac2α3Galβ4GlcNAcβR1	29	60	13.25	180.5	34.25	66.5	8.25	14.75	32.5	6.75	814.75
Neu5,9Ac2α3Galβ4GlcNAcβ3Galβ4GlcβR1	21.75	45.5	8	42.25	2.75	16.5	12.5	9.25	21.25	5.5	106.25
Neu5,9Ac2α6GalβR1	66.5	59.25	7.25	385	5.5	121.5	24.75	28.25	21.75	0	237
Neu5,9Ac2α6Galβ4GlcβR1	75.5	22.25	7.25	653.25	5.25	272	10.75	34.75	25.5	3	1915.75
Neu5,9Ac2α6Galβ4GlcNAcβR1	352	94.75	8	4444	8.25	1699.5	37.25	130.25	16.5	3.25	4995
Neu5,9Ac2α6GalNAcαR1	75.25	56.25	7	1135.75	4	178.5	16.5	36.25	18.25	3	1432.25
Neu5,9Ac2α8Neu5Acα3Galβ4GlcβR1	20.75	59	12	55.5	5.5	74.75	17.75	26.75	24.25	1.5	333.5
Neu5Gcα3GalβR1	182.75	124.5	15.5	1779.5	5264.5	106.25	20.25	59.5	2090.75	219	550.5
Neu5Gcα3Galβ3GalNAcαR1	148.5	84.5	38	2436.25	10696.8	409	14.75	68.25	732.75	169.25	735.75
Neu5Gcα3Galβ3GalNAcβR1	73.5	97	10.5	522.75	5814.25	83	15.5	62.5	1000.5	159.5	294.25
Neu5Gcα3Galβ3GlcNAcβR1	109.5	182.5	14	1396	1859.5	61.75	17.5	41.5	593.25	113.5	169.5
Neu5Gcα3Galβ3GlcNAcβ3Galβ4GlcβR1	63.5	33.25	14.5	1341.5	9130	63	15	49	783.5	276.75	695.5
Neu5Gcα3Galβ3(Fucα4)GlcNAcβR1	47.5	73.75	10.25	195.75	3109.75	53.5	8.5	9	448.5	139.5	320.5
Neu5Gcα3Galβ4GlcβR1	90.25	130.5	19.75	531.25	3027	78	24	44	579	161	209.5
Neu5Gcα3Galβ4GlcNAcβR1	73	36	22.75	693	5389.25	71.25	12.25	55	548.25	153.5	250.5
Neu5Gcα3Galβ4GlcNAcβ3Galβ4GlcβR1	40.75	67	7.5	162	1349.75	31	36.25	44	391.5	110.75	75.5
Neu5Gcα3Galβ4GlcNAc6SβR1	209.75	82.25	11.75	2423	7979.75	186.5	18.25	162	829.25	147	246.75
Neu5Gcα3Galβ4(Fucα3)GlcNAcβR1	29.5	42.25	30	496	2065.75	33	16.5	16	327	105.5	164
Neu5Gcα3Galβ4(Fucα3)GlcNAc6SβR1	105.25	87	9.5	1157.25	5270.5	143.25	196	106	608.5	80.75	150.5
Neu5Gcα3(β4GalNAc)Galβ4GlcβR1	887.5	53.25	10.5	3671.75	18553.5	1131.5	9.75	120	862.5	384.5	806
Neu5Gcα3Gal6Sβ4(Fucα3)GlcNAcβR1	14991	56.75	10	26097	34296	5256.5	16.75	1920.75	774.75	219.75	472
Neu5Gcα3Gal6Sβ4(Fucα3)GlcNAc6SβR1	49	93	8.25	62.25	3.25	47.75	15	21	25.5	3.25	37.5
Neu5Gcα6GalβR1	80	122	35.75	629.75	741.5	53.5	11.75	18.5	306.5	59	173.5
Neu5Gcα6Galβ3GalNAcβR1	142.5	197.25	12.75	748.5	10775	96.75	32.75	86	1096.25	497.75	643.25
Neu5Gcα6Galβ3GlcNAcβR1	557.5	36.5	3.75	2310.25	10374.2	158.75	53	142.5	1717.75	452.25	920
Neu5Gcα6Galβ4GlcβR1	193.5	99.25	17.25	2321.5	7260.5	97.25	27.75	27.25	1889.25	340.75	1225.25
Neu5Gcα6Galβ4GlcNAcβR1	385.75	103.25	13.25	2607.25	15788.8	164.5	45.25	146	3765.75	462.75	1443.75
Neu5Gcα6GalNAcαR1	101.25	130.25	13	1140.75	3011.5	71	30.75	32.75	982	172.75	325.75
Neu5Gcα8Neu5Acα3Galβ4GlcβR1	56.25	85.5	22.25	6615.5	2658	58.5	28.25	17.5	2294	647.5	3777.25
Neu5Gcα8Neu5Gcα3Galβ4GlcβR1	43	113	10.5	287.25	1265.25	40.5	124.5	45	990.5	185.5	231.75
Neu5GcMeα3Galβ4GlcβR1	37.75	123.75	13.75	83	8.5	25.25	20.75	21.25	6.75	2.5	18
Neu5GcMeα3Galβ4GlcβR1	25.5	109.75	24	74.75	5.75	44.25	12.75	11	14.25	3.75	119.5
Neu5GcMeα8Neu5Acα3Galβ4GlcβR1	22	72.75	4	42	7.5	26.5	9.5	11.75	44	7.25	208.5
Neu4Ac5Gcα3Galβ3GalNAcαR1	194	80.75	5.75	1668.75	4969.25	164.25	25	66.5	606.5	158.75	454.75
Neu4Ac5Gcα3Galβ3GalNAcβR1	200.25	29.75	3.5	1512.75	3601.25	173	21.5	59.75	519.25	132	560.75
Neu4Ac5Gcα3Galβ3GlcNAcαR1	188	44.25	10	2055	11921.5	380.5	33.75	64.5	597.5	183.75	600.25
Neu4Ac5Gcα3Galβ3GlcNAcβR1	140.5	40.25	7.25	1335.25	4831.5	157.25	17.75	65.75	496	153.75	332
Neu4Ac5Gcα3Galβ4GlcβR1	170.5	62	5.25	422.25	3650.25	106.5	17.5	61.75	281.75	92.5	269.5
Neu4Ac5Gcα3Galβ4GlcNAcβR1	52.25	38.75	6.75	303	2968.5	59.5	11.25	173.5	218.5	89.75	181.5
Neu4Ac5Gcα3Galβ4GlcNAcβ3Galβ4GlcβR1	65.25	109	16.5	334	5.75	21.5	47.25	38.25	11.75	0	23.5
Neu5Gc9Acα3GalβR1	127	107.5	14.75	244.75	414.5	34.5	13.75	20	557.25	51.75	45.25
Neu5Gc9Acα3Galβ3GalNAcαR1	42.5	109.5	8	165.25	193.75	28.5	24.25	16.75	335.25	35.75	101.5
Neu5Gc9Acα3Galβ3GalNAcβR1	73	67	14	549.25	8605.5	99	16.75	35.5	749.5	177.5	451.5
Neu5Gc9Acα3Galβ3GlcNAcβR1	106.5	52.75	8.75	1434.75	8236.5	97.75	15.75	26.25	1081.25	196	381.5
Neu5Gc9Ac3Galβ4GlcβR1	48.25	44	20.75	188.5	4319.75	50.5	10.5	19	415.75	123.5	211.5
Neu5Gc9Acα3Galβ4GlcNAcβR1	112	140.75	48.5	1361	4826.75	76.75	12	34.25	543.5	123.5	140.25
Neu5Gc9Acα3Galβ4GlcNAcβ3Galβ4GlcβR1	26.5	48	8	5347.25	12.75	18.25	25.75	6.5	93	24.75	45
Neu5Gc9Acα6GalβR1	73.5	81	13	1059.25	5040.25	64.5	9.25	27	309	49	93.25
Neu5Gc9Ac6Galβ4GlcβR1	44.75	83.25	12.5	51.5	36.25	20.75	12.5	20.5	163.75	23.5	51.25
Neu5Gc9Acα6Galβ4GlcNAcβR1	209.5	117	22.25	2838.25	11455.5	142.75	25	44.5	3312.5	581.75	1960
Neu5Gc9Acα6GalNAcαR1	267.75	59.25	18.75	2902.75	8405.75	125.25	16.5	27.75	1133	236.25	480.5
